# Mapping genetic effects on cell type-specific chromatin accessibility and annotating complex trait variants using single nucleus ATAC-seq

**DOI:** 10.1101/2020.12.03.387894

**Authors:** Paola Benaglio, Jacklyn Newsome, Jee Yun Han, Joshua Chiou, Anthony Aylward, Sierra Corban, Mei-Lin Okino, Jaspreet Kaur, David U Gorkin, Kyle J Gaulton

## Abstract

Gene regulation is highly cell type-specific and understanding the function of non-coding genetic variants associated with complex traits requires molecular phenotyping at cell type resolution. In this study we performed single nucleus ATAC-seq (snATAC-seq) and genotyping in peripheral blood mononuclear cells from 10 individuals. Clustering chromatin accessibility profiles of 66,843 total nuclei identified 14 immune cell types and sub-types. We mapped chromatin accessibility QTLs (caQTLs) in each immune cell type and sub-type which identified 6,248 total caQTLs, including those obscured from assays of bulk tissue such as with divergent effects on different cell types. For 3,379 caQTLs we further annotated putative target genes of variant activity using single cell co-accessibility, and caQTL variants were significantly correlated with the accessibility level of linked gene promoters. We fine-mapped loci associated with 16 complex immune traits and identified immune cell caQTLs at 517 candidate causal variants, including those with cell type-specific effects. At the 6q15 locus associated with type 1 diabetes, in line with previous reports, variant rs72928038 was a naïve CD4+ T cell caQTL linked to *BACH2* and we validated the allelic effects of this variant on regulatory activity in Jurkat T cells. These results highlight the utility of snATAC-seq for mapping genetic effects on accessible chromatin in specific cell types and provide a resource for annotating complex immune trait loci.
