## Supplemental Tables 1-4 for "Mapping genetic effects on cell type-specific chromatin accessibility and annotating complex trait variants using single nucleus ATAC-seq"

### Sheet: 1. Sample Information
Supplementary Table 1. Samples information and metadata
Name	Lot	Donor	Age	Gender	Reported ethnicity	Blood type	Date	CD45+	CD3+	CD14+	CD19+	CD56+
PBMC1	17044748	D205220	47	Male	Caucasian	O+	2017-09-20	0.9382	0.3999	0.3161	0.0874	0.0984
PBMC2	18047872	D105	46	Male	Caucasian	A-	2018-05-14	0.9734	0.2931	0.3735	0.081	0.1437
PBMC3	17045574	D147558	53	Male	Caucasian	B+	2017-12-20	0.9341	0.3457	0.2729	0.127	0.1815
PBMC4	16039673	D270271	45	Male	Caucasian	O+	2016-07-14	0.9646	0.5975	0.1685	0.0826	0.0924
PBMC5	17045586	D182364	48	Male	Caucasian	O+	2017-12-22	0.9765	0.5885	0.2042	0.0531	0.1081
PBMC6	18049141	D273097	54	Female	Caucasian	A+	2018-09-26	0.9459	0.5138	0.1211	0.2077	0.0619
PBMC8	18047887	D327201	21	Female	Caucasian	A+	2018-05-16	0.9757	0.682	0.1588	0.0825	0.038
PBMC9	16500335	D316208	33	Male	Caucasian	B+	2016-02-08	0.9803	0.5789	0.216	0.0975	0.078
PBMC10	18049223	D179395	32	Female	Caucasian	B+	2018-10-03	0.9331	0.7473	0.1937	0.0779	0.0518
PBMC12	19054524	D328701	18	Female	Caucasian	B+	2019-03-28	0.9771	0.6579	0.1536	0.0786	0.1367

### Sheet: 2. Cell ranger summaries
Supplementary Table 2. Cell ranger summaries
Name	Total # Read Pairs (in Millions)	# of Cells in Cell Ranger	Enrichment score of TSS	Fraction of fragments overlapping TSS	Median # of Fragments / Cell in Cell Ranger	% Fraction of fragments overlapping any targeted region	% Fraction of transposition events in peaks in cell barcodes	% Fraction of fragment overalpping called peaks	# of Cells After Lab 10x Pipeline
PBMC1	171.9	10509	8.86	45	4599	85.4	64.5	65.9	11053
PBMC2	191.4	8296	8.77	48.5	5672	87.5	65.9	67.8	8243
PBMC3	150.7	7981	8.8	49.2	4692	88.1	66.5	68.7	8221
PBMC4	148.4	5926	8.93	51.1	5396	90.2	63.8	66.9	5438
PBMC5	155.6	5099	7.6	47.2	5254	86.6	61.1	64	4948
PBMC6	181.4	7509	7.72	43.5	5019	82.2	54.3	56.3	6982
PBMC8	185.8	11580	9.6	50.5	5740	92.7	75.8	77.7	10038
PBMC9	204.5	7348	10.09	52	8947	93.2	73.6	75.6	8215
PBMC10	204.8	7946	10.25	50.5	7636	92.8	72.9	75	7331
PBMC12	183	12179	7.28	38.6	5161	80.5	49.9	51.7	10642
	177.75	8437.3	8.79	47.61	5811.6	87.92	64.83	66.96	8111.1

### Sheet: 3. Marker Gene References
Supplementary Table 3. Marker Genes references
Marker Gene	Cell Type(s)	Reference	Reference PMID
GATA1	Megakaryocytes	"Transcriptional States and Chromatin Accessibility Underlying Human Erythropoiesis". (Ludwig, et al., 2017)	31189107
PTCRA	Plasmacytoid Dendritic Cells	"Transcription factor E2-2 is an essential and specific regulator of plasmacytoid dendritic cell development". (Cisse, et al., 2008)	18854153
MS4A1 (CD20)	B-cells	"Supervised classification enables rapid annotation of cell atlases". (Pliner, Shendure, & Trapnell, 2019)	31501545
TCL1A	Naïve B-cells	"Pekarsky Y, Hallas C, Croce CM. The role of TCL1 in human T‐cell leukemia". (Pekarsky, Hallas, & Croce, 2001)	11607815
IFNG	Activated CD8+ T-cells, Cytotoxic NK cells, Activated CD4+ T-cells	"Chromatin Accessibility and Interactions in the Transcriptional Regulation of T Cells". Li & Leonard, 2018)	30524449
NCR1 (CD335)	Natural Killer Cells	"Rat NKp46 activates natural killer cell cytotoxicity and is associated with FcepsilonRIgamma and CD3zeta". (Westgaard, eta al., 2004)	15356098
CD3D	T-cells	"Supervised classification enables rapid annotation of cell atlases". (Pliner, Shendure, & Trapnell, 2019)	31501545
CD4	CD4+ T-cells	"Supervised classification enables rapid annotation of cell atlases". (Pliner, Shendure, & Trapnell, 2019)	31501545
FOXP3	Regulatory CD4+ T-cells	"Regulatory T cells: recommendations to simplify the nomenclature". (Abbas, et al., 2013)	23507634
CD8A	CD8+ T-cells	"Supervised classification enables rapid annotation of cell atlases". (Pliner, Shendure, & Trapnell, 2019)	31501545
IL1B	Monocytes	"Human Monocytes Engage an Alternative Inflammasome Pathway". (Gaidt, et al., 2016)	27037191
DNAI2	Conventional Dendritic Cells
GPR20	Non-classical Monocytes	"A genome-wide transcriptomic analysis of protein-coding genes in human blood cells". (Uhlen, et al., 2019)	31857451
KLRB1	Memory CD8+ T-cells	"CD161int CD8+ T cells: a novel population of highly functional, memory CD8+ T cells enriched within the gut". (Fergusson, et al., 2016)	26220166

### Sheet: 4.Clustering vs. Flow Cytometry
Supplementary Table 4: Clustering vs. Flow Cytometry Cell Type Proportions
	B-cells		T-cells		Monocytes		NK Cells		Leukocytes
Sample	Clustering	FC	Clustering	FC	Clustering	FC	Clustering	FC	Clustering	FC
PBMC1	0.118387	0.0874	0.443099	0.3999	0.32189	0.3161	0.0888784	0.0984	0.978486	0.9382
PBMC2	0.0557746	0.081	0.249233	0.2931	0.536429	0.3735	0.123668	0.1437	0.972259	0.9734
PBMC3	0.0774114	0.127	0.394333	0.3457	0.3403	0.2729	0.167209	0.1815	0.985137	0.9341
PBMC4	0.103308	0.0826	0.567869	0.5975	0.244631	0.1685	0.0764605	0.0924	0.996349	0.9646
PBMC5	0.0353374	0.0531	0.570798	0.5885	0.284417	0.2042	0.104049	0.1081	0.997301	0.9765
PBMC6	0.16179	0.2077	0.538229	0.5138	0.211818	0.1211	0.0806117	0.0619	0.994903	0.9459
PBMC8	0.0526923	0.0825	0.610746	0.682	0.283062	0.1588	0.0390868	0.038	0.993543	0.9757
PBMC9	0.0720256	0.0975	0.606994	0.5789	0.254667	0.216	0.0585121	0.078	0.994985	0.9803
PBMC10	0.0680336	0.0779	0.513669	0.7473	0.360826	0.1937	0.0467537	0.0518	0.99301	0.9331
PBMC12	0.0586547	0.0786	0.626951	0.6579	0.206612	0.1536	0.0935491	0.1367	0.99208	0.9771
All Samples (Averaged)	0.0792005	0.09753	0.512649	0.54046	0.305731	0.21784	0.0862469	0.09905	0.989079	0.95989
