## Supplemental Table 8 for "Mapping genetic effects on cell type-specific chromatin accessibility and annotating complex trait variants using single nucleus ATAC-seq"

### Sheet: Sheet1
Trait	Reference GWAS study	PMID
Selective IgA deficiency	Bronson PG et al. Common variants at PVT1, ATG13-AMBRA1, AHI1 and CLEC16A are associated with selective IgA deficiency. Nat Genet. 2016	27723758
Primary sclerosing cholangitis	Ji SG et al. Genome-wide association study of primary sclerosing cholangitis identifies new risk loci and quantifies the genetic relationship with inflammatory bowel disease. Nat Genet. 2017	27992413
Atopic dermatitis	Multi-ethnic genome-wide association study of 21,000 cases and 95,000 controls identifies new risk loci for atopic dermatitis	26482879
Gout	Tin A et al. Target genes, variants, tissues and transcriptional pathways influencing human serum urate levels. Nat Genet. 2019	31578528
Systemic lupus erythematosus	Bentham J et al. Genetic association analyses implicate aberrant regulation of innate and adaptive immunity genes in the pathogenesis of systemic lupus erythematosus. Nat Genet. 2015	26502338
Basophil count	Astle WJ, et al. The Allelic Landscape of Human Blood Cell Trait Variation and Links to Common Complex Disease. Cell. 2016	27863252
Autoimmune vitiligo	Jin Y et al. Genome-wide association studies of autoimmune vitiligo identify 23 new risk loci and highlight key pathways and regulatory variants. Nat Genet. 2016	27723757
Type 1 diabetes	Aylward A et al. Shared genetic risk contributes to type 1 and type 2 diabetes etiology. Hum Mol Genet. 2018	30407494
Rheumatoid arthritis	Okada Y et al. Genetics of rheumatoid arthritis contributes to biology and drug discovery. Nature. 2014	24390342
Ulcerative colitis	de Lange KM at al. Genome-wide association study implicates immune activation of multiple integrin genes in inflammatory bowel disease. Nat Genet. 2017	28067908
Neutrophil count	Astle WJ, et al. The Allelic Landscape of Human Blood Cell Trait Variation and Links to Common Complex Disease. Cell. 2016	27863252
Crohns disease	de Lange KM at al. Genome-wide association study implicates immune activation of multiple integrin genes in inflammatory bowel disease. Nat Genet. 2017	28067908
Asthma child onset	Ferreira MAR, Genetic Architectures of Childhood- and Adult-Onset Asthma Are Partly Distinct. Am J Hum Genet. 2019	30929738
Lymphocyte count	Astle WJ, et al. The Allelic Landscape of Human Blood Cell Trait Variation and Links to Common Complex Disease. Cell. 2016	27863252
Eosinophil count	Astle WJ, et al. The Allelic Landscape of Human Blood Cell Trait Variation and Links to Common Complex Disease. Cell. 2016	27863252
Monocyte count	Astle WJ, et al. The Allelic Landscape of Human Blood Cell Trait Variation and Links to Common Complex Disease. Cell. 2016	27863252
